# Cross-generational characterization of paternal Low Protein Diet effects in mice

**DOI:** 10.64898/2026.10.16.759665

**Authors:** Flavio Santilli, Marco Riposati, Laura Castaldi, Bernhard Drotleff, Ana Boskovic

## Abstract

The impact of diet on the physiology of organisms and their progeny has been well documented across phyla. Using the established paternal Low Protein (LP) diet paradigm in mice, here we assess the robustness of the diet-induced intergenerational responses upon variation of genetic background and dietary history of tested animals. Protein restriction in FVB/NCrl resulted in mild, but specific hepatic responses in exposed animals, as well as their F1 progeny, affecting fatty acid metabolism and cholesterol biosynthesis, respectively. These phenotypes were qualitatively conserved between FVB/NCrl and C56BL/6J mice, suggesting the existence of shared molecular mechanisms underlying metabolic reprogramming, modulated in magnitude by genetic background. Unexpectedly, we uncover cumulative intergenerational inheritance effects that get reshaped at every generation, and a sex-specific ‘priming’ of cholesterol metabolism of LP-sired F1 offspring, evident upon dietary challenge. Together, our data, spanning multigenerational physiology, transcriptomics and lipidomics, indicate that the phenotypic consequences of paternal LP consumption depend on the duration and/or on the interaction of dietary exposure across generations, leading to distinct trajectories in hepatic energy metabolism.
