## Supplemental Table S1 for "Cross-generational characterization of paternal Low Protein Diet effects in mice"

### Sheet: Diet_composition
Diet composition
Ingredient	Nutrient type	CTRL	LP	HCHOL	CHOW
Casein	Protein	0.166	0.092	0.166	0
Toasted soybean meal	Protein	0	0	0	0.185
Corn gluten	Protein	0	0	0
Corn gluten meal	Protein	0	0	0
Corn Starch	Carbohydrate	0.53	0.53	0.51	0
Maltodextrin	Carbohydrate	0.054	0.038	0.054	0
Sucrose	Carbohydrate	0.1	0.19	0.1	0.54
Wheat	Carbohydrate	0	0	0
Corn	Carbohydrate	0	0	0
Wheat middlings	Carbohydrate	0	0	0
Wheat bran	Carbohydrate	0	0	0
Soybean Oil	Fat	0.07	0.07	0.07	0.053
Cholesterol	Special	0	0	0.02	0
Dicalcium phosphate	Mineral	0	0	0	0.062
Calcium carbonate	Mineral	0.03	0.03	0.03
Sodium chloride	Mineral
Monopotassium phospate	Mineral				0
Potassium sulphate	Mineral				0
Magnesium Oxide	Mineral				0
Crude Fiber	Fiber	0.05	0.05	0.05	0.04
Moisture	Moisture	0	0	0	0.12

### Sheet: Energy_contribution
Metabolized energy contribution
Macronutrient	CTRL	LP	HCHOL	CHOW
Carbohydrates	0.678908	0.752357	0.672405	0.639621
Protein	0.164764	0.0913151	0.168101	0.219129
Fat	0.156328	0.156328	0.159494	0.14125
Kcal per 100g	403	403	395	337.7
