## Supplemental Table S4 for "Cross-generational characterization of paternal Low Protein Diet effects in mice"

### Sheet: Sheet1
Abbreviation	Name	Category
FA	Free fatty acid	Fatty acyls [FA]
NATau	N-acyl taurine	Fatty acyls [FA]
CAR	Acylcarnitine	Fatty acyls [FA]
DG	Diacylglycerol	Glycerolipids [GL]
EtherDG	Ether-linked diacylglycerol	Glycerolipids [GL]
DGGA	Diacylglyceryl glucuronide	Glycerolipids [GL]
EtherTG	Ether-linked triacylglycerol	Glycerolipids [GL]
TG	Triacylglycerol	Glycerolipids [GL]
OxTG	Oxidized triglyceride	Glycerolipids [GL]
TG_EST	Triacylglycerol estolides	Glycerolipids [GL]
LPA	Lysophosphatidic acid	Glycerophospholipids [GP]
PA	Phosphatidic acid	Glycerophospholipids [GP]
EtherLPC	Ether-linked lysophosphatidylcholine	Glycerophospholipids [GP]
EtherPC	Ether-linked phosphatidylcholine	Glycerophospholipids [GP]
LPC	Lysophophatidylcholine	Glycerophospholipids [GP]
PC	Phosphatidylcholine	Glycerophospholipids [GP]
EtherLPE	Ether-linked lysophosphatidylethanolamine	Glycerophospholipids [GP]
EtherPE	Ether-linked phosphatidylethanolamine	Glycerophospholipids [GP]
LNAPE	N-acyl-lysophosphatidylethanolamine	Glycerophospholipids [GP]
LPE	Lysophosphatidylethanolamine	Glycerophospholipids [GP]
PE	Phosphatidylethanolamine	Glycerophospholipids [GP]
BMP	Bismonoacylglycerophosphate	Glycerophospholipids [GP]
EtherPG	Ether-linked phosphatidylglycerol	Glycerophospholipids [GP]
HBMP	Hemibismonoacylglycerophosphate	Glycerophospholipids [GP]
LPG	Lysophosphatidylglycerol	Glycerophospholipids [GP]
PG	Phosphatidylglycerol	Glycerophospholipids [GP]
CL	Cardiolipin	Glycerophospholipids [GP]
DLCL	Dilysocardiolipin	Glycerophospholipids [GP]
MLCL	Lysocardiolipin	Glycerophospholipids [GP]
LPI	Lysophosphatidylinositol	Glycerophospholipids [GP]
PI	Phosphatidylinositol	Glycerophospholipids [GP]
EtherPS	Ether-linked phosphatidylserine	Glycerophospholipids [GP]
LNAPS	N-acyl-lysophosphatidylserine	Glycerophospholipids [GP]
LPS	Lysophosphatidylserine	Glycerophospholipids [GP]
PS	Phosphatidylserine	Glycerophospholipids [GP]
PEtOH	Phosphatidylethanol	Glycerophospholipids [GP]
PMeOH	Phosphatidylmethanol	Glycerophospholipids [GP]
OxPC	Oxidized phosphatidylcholine	Glycerophospholipids [GP]
OxPE	Oxidized phosphatidylethanolamine	Glycerophospholipids [GP]
OxPG	Oxidized phosphatidylglycerol	Glycerophospholipids [GP]
OxPI	Oxidized phosphatidylinositol	Glycerophospholipids [GP]
OxPS	Oxidized phosphatidylserine	Glycerophospholipids [GP]
CoQ	Coenzyme Q	Prenol Lipids [PR]
GM3	Ganglioside GM3	Sphingolipids [SP]
Cer_HDS	Ceramide hydroxy fatty acid-dihydrosphingosine	Sphingolipids [SP]
Cer_HS	Ceramide hydroxy fatty acid-sphingosine	Sphingolipids [SP]
Cer_NDS	Ceramide non-hydroxyfatty acid-dihydrosphingosine	Sphingolipids [SP]
Cer_NP	Ceramide non-hydroxyfatty acid-phytospingosine	Sphingolipids [SP]
Cer_NS	Ceramide non-hydroxyfatty acid-sphingosine	Sphingolipids [SP]
CerP	Ceramide 1-phosphates	Sphingolipids [SP]
HexCer_HDS	Hexosylceramide hydroxyfatty acid-dihydrosphingosine	Sphingolipids [SP]
HexCer_HS	Hexosylceramide hydroxyfatty acid-sphingosine	Sphingolipids [SP]
HexCer_NDS	Hexosylceramide non-hydroxyfatty acid-dihydrosphingosine	Sphingolipids [SP]
HexCer_NP	Hexosylceramide non-hydroxyfatty acid-phytospingosine	Sphingolipids [SP]
HexCer_NS	Hexosylceramide non-hydroxyfatty acid-sphingosine	Sphingolipids [SP]
Hex2Cer	Dihexosylceramide	Sphingolipids [SP]
Hex3Cer	Trihexosylceramide	Sphingolipids [SP]
ASM	Acylsphingomyelin	Sphingolipids [SP]
PE_Cer	Ceramide phosphoethanolamine	Sphingolipids [SP]
PE_Cer+O	Oxidized ceramide phosphoethanolamine	Sphingolipids [SP]
PI_Cer+O	Oxidized ceramide phosphoinositol	Sphingolipids [SP]
SM	Sphingomyelin	Sphingolipids [SP]
SM+O	Oxidized sphingomyelin	Sphingolipids [SP]
SL	Sulfonolipid	Sphingolipids [SP]
SL_O	Oxidized sulfonolipid	Sphingolipids [SP]
SL+O	Oxidized sulfonolipid	Sphingolipids [SP]
DHSph	Sphinganine	Sphingolipids [SP]
Sph	Sphingosine	Sphingolipids [SP]
BileAcid	Cholic acid	Sterol Lipids [ST]
SSulfate	Sterol sulfate	Sterol Lipids [ST]
CE	Cholesteryl ester	Sterol Lipids [ST]
ST	Brassicasterol	Sterol Lipids [ST]
ST	Campesterol	Sterol Lipids [ST]
ST	Sitosterol	Sterol Lipids [ST]
ST	Stigmasterol	Sterol Lipids [ST]
ST	Dihydrocholesterol	Sterol Lipids [ST]
ST	Ergosterol	Sterol Lipids [ST]
ST	Dehydroergosterol	Sterol Lipids [ST]
ST	Desmosterol	Sterol Lipids [ST]
